# Decoding Phospho-Regulation and Flanking Regions in Autophagy-Associated Short Linear Motifs: A Case Study of Optineurin-LC3B Interaction

**DOI:** 10.1101/2023.09.30.560296

**Authors:** Oana N. Antonescu, Mattia Utichi, Valentina Sora, Matteo Tiberti, Emiliano Maiani, Matteo Lambrughi, Elena Papaleo

## Abstract

Short Linear Motifs (SLiMs) play a pivotal role in mediating interactions between intrinsically disordered proteins and their binding partners. SLiMs exhibit sequence degeneracy and undergo regulation through post-translational modifications, including phosphorylation. The flanking regions surrounding the core motifs also exert a crucial role in shaping the modes of interaction. In this study, we aimed to integrate biomolecular simulations, in silico high-throughput mutational scans, and biophysical experiments to elucidate the structural details of phospho-regulation in a class of SLiMs crucial for autophagy, known as LC3 interacting regions (LIRs). As a case study, we investigated the interaction between optineurin and LC3B. Optineurin LIR perfectly exemplify a class of LIR where there is a complex interplay of different phosphorylations and a N-terminal helical flanking region to be disentangled. Our work unveils the unexplored role of the N-terminal flanking region upstream of the LIR core motif in contributing to the interaction interface. The results offer an atom-level perspective on the structural mechanisms and conformational alterations induced by phosphorylation in optineurin and LC3B recognition, along with of effects of mutations on the background of the phosphorylated form of the protein. Additionally, we assessed the impact of disease-related mutations on optineurin, accounting for different functional features.

Notably, we established an approach based on Microfluidic Diffusional Sizing as a novel method to investigate the binding affinity of SLiMs to target proteins, enabling precise measurements of the dissociation constant for a selection of variants identified in the in silico mutational screening. Overall, our work provides a versatile toolkit to characterize other LIR-containing proteins and their modulation by phosphorylation or other phospho-regulated SLiMs, thereby advancing the understanding of important cellular processes.
