## Supplementary material for "Decoding Phospho-Regulation and Flanking Regions in Autophagy-Associated Short Linear Motifs: A Case Study of Optineurin-LC3B Interaction": Table S2

### Sheet: Sheet1
OPTN	LC3B	LC3B(1-120)-OPTN(158-191) rep.1	LC3B(1-120)-OPTN(158-191) rep.2	LC3B(1-120)-OPTN(158-191) rep.3	LC3B(1-120)-p1_OPTN(158-191) rep.1	LC3B(1-120)-p1_OPTN(158-191) rep.2	LC3B(1-120)-p1_OPTN(158-191) rep.3	LC3B(1-120)-p5_OPTN(158-191) rep.1	LC3B(1-120)-p5_OPTN(158-191) rep.2	LC3B(1-120)-p5_OPTN(158-191) rep.3
E163	R37	-	-	-	-	-	-	5.17	6.84	8.37
L166	P45	-	-	-	-	-	-	-	-	2.84
N169	D48	-	-	-	-	-	-	-	-	6.05
S174	K49	3.01	-		-	-	-	-	-	-
E175	E4	-	-	-	-	-	-	-	-	3.05
E175	R10	7.81	8.03		7.64	11.25	6.17	-	-	-
E175	R11	-	6.47		6.24	8.52	-	-	-	-
D176	R10	7.85	-		-	-	-	-	-	-
D176	R11	7.18	-		9.66	-	5.13	5.74	5.73	5.33
D176	K51	-	-	-	5.11	-	-	6.36	6.47	6.24
S177	K51	-	-	2.84	-	-	-	-	-	-
F178	D19	-	-	-	-	3.61	-	-	-	-
F178	I23	10.24	6.9	7.79	14.27	10.5	12.79	14.38	13.95	13.06
F178	K51	14.2	13.4	12.35	14.56	15.6	15.1	14.18	14.29	14.03
F178	L53	4.67	-	-	3.84	5.35	3.47	3.03	-	4.92
F178	F108	2.02	3.8	4.28	-	-	2.03	-	1.82	2.44
V179	K49	5.23	2.81	3.21	4.99	4.11	4.76	5.28	5.64	3.61
V179	F52	6.73	3.72	3.6	7.3	9.77	8.6	7.34	6.97	6.55
E180	H27	-	-	-	-	5.29	-	-	-	-
E180	K30	7.31	7.83	7.5	6.84	5.25	5.35	6.91	7.27	5.78
I181	F52	3.31	4.9	5.13	3.85	-	-	-	2.94	4.44
I181	V54	2.88	-	2.42	2.92	-	2.98	2.82	2.93	-
I181	I66	-	-	-	3.28	-	2.84	-	3.23	2.98
M183	V58	3.52	3.67	3.58	-	2.94	2.85	3.09	2.93	3.95
