## Supplementary material for "Decoding Phospho-Regulation and Flanking Regions in Autophagy-Associated Short Linear Motifs: A Case Study of Optineurin-LC3B Interaction": Table S3

### Sheet: Sheet1
OPTN	LC3B	LC3B(1-120)-OPTN(158-191) rep.1	LC3B(1-120)-OPTN(158-191) rep.2	LC3B(1-120)-OPTN(158-191) rep.3	LC3B(1-120)-p1_OPTN(158-191) rep.1	LC3B(1-120)-p1_OPTN(158-191) rep.2	LC3B(1-120)-p1_OPTN(158-191) rep.3	LC3B(1-120)-p5_OPTN(158-191) rep.1	LC3B(1-120)-p5_OPTN(158-191) rep.2	LC3B(1-120)-p5_OPTN(158-191) rep.3
E163	R37	-	-	-	-	-	-	56.31	71.77	85.55
E163	K42	-	-	-	-	-	-	-	20.18	24.22
E163	R69	-	-	-	-	49.42	-	-		-
K167	E4	-	-	-	-	-	-	31.8	37.85	85.7
K167	E18	25.94	-	-	-	-	-	-	-	-
pS170	R10	-	-	-	-	-	-	24.79	94.47	-
pS171	R10	-	-	-	-	-	-	99.77	100	99.81
pS171	R11	-	-	-	-	-	-	52.68	35.53	30.1
pS174	K49	-	-	-	-	-	-	97.64	79.13	99.06
E175	K5	36.79	-	-	-	-	-	-	-	-
E175	R10	88.66	74.79	-	80.41	99.25	-	85.57	93.43	96.78
E175	R11	30.92	69.57	-	70.92	83.95	-	71.66	57.06	54.13
E175	K51		79.03	-	-	-	-	-	-	-
D176	K5	-	40.39	-	-	-	-	-	-	-
D176	R10	66.29	29.3			-	-	-		-
D176	R11	84.86	-		89.55	62.47	-	70.3	73.16	77.5
D176	K49	-	49.45	-	-	-	-	-	-	-
D176	K51	77.34	33.84	-	92.11	78.34	78.35	99.1	95.99	98.26
pS177	K49	-	-	-	72.77	86.05	60.96	91.04	50.19	91.68
E180	K30	95.58	96.83	96.97	93.63	91.27	90.3	94.94	95.91	92.78
E185	R69	38.62	-	42.2		-	-	-	22.25	-
E185	R70			21.65		-	-	-		-
E187	R69	23.63	45.77		30.84	-	-	29.08	20.25	25.58
E187	K65	-	24.44	-	20.2	-	-	-	-	-
E187	R70	23.41	-		23.55	-	-	-		-
E189	K49	20.69	-	-	-	-	-	-	-	-
E189	R68				30.78	-	-	-	29.04	-
E189	R69	-	33.21	20.48	42.74	-	-	29.07	39.49	-
