## Supplementary material for "Decoding Phospho-Regulation and Flanking Regions in Autophagy-Associated Short Linear Motifs: A Case Study of Optineurin-LC3B Interaction": Table S4

### Sheet: Sheet1
OPTN	LC3B	LC3B(1-120)-OPTN(158-191) rep.1	LC3B(1-120)-OPTN(158-191) rep.2	LC3B(1-120)-OPTN(158-191) rep.3	LC3B(1-120)-p1_OPTN(158-191) rep.1	LC3B(1-120)-p1_OPTN(158-191) rep.2	LC3B(1-120)-p1_OPTN(158-191) rep.3	LC3B(1-120)-p5_OPTN(158-191) rep.1	LC3B(1-120)-p5_OPTN(158-191) rep.2	LC3B(1-120)-p5_OPTN(158-191) rep.3
L164-O	V46-N	-	-	-	-	-	-	-	22.97	-
V179-N	K51-O	50.34	45.15	51.04	49.05	64.33	58.74	44.85	44.65	67.13
V179-O	L53-N	74.52	77.72	80.21	80.51	79.92	79.52	84.11	81.91	79.12
I181-N	L53-O	36.36	29.47	27.67	26.97	28.97	37.26	38.56	37.16	21.57
S173-O	K49-NZ	-	-	-	-	33.96	-	-	-	-
S174-O	K49-NZ	-	-	-	-	-	21.97	-	-	-
D176-O	K49-NZ	-	-	-	-	65.93	-	-	-	-
D176-O	K51-NZ	-	31.36	-	-	-	-	-	-	-
S174-O	T50-OG1	-	-	-	-	63.63	-	-	-	-
E163-OE1	R37-NH1	-	-	-	-	-	-	-	-	22.47
E163-OE2	R37-NH1	-	-	-	-	-	-	-	-	26.57
E163-OE2	R37-NH2	-	-	-	-	-	-	-	-	20.77
E175-OE2	R10-NH2	-	-	-	22.97	-	22.87	-	-	-
E175-OE2	R10-NH1	-	-	-	-	20.27	21.57	-	-	-
E175-OE1	K51-NZ	-	33.66	-	-	-	-	-	-	-
D176-OD1	10R-NE	29.17	-	-	-	-	-	-	-	-
D176-OD2	R10-NH2	30.76	-	-	-	-	-	-	-	-
D176-OD1	R11-NH2	25.67	-	-	29.77	-	-	-	-	-
D176-OD2	R11-NH1	-	-	-	20.48	-	-	-	-	-
D176-OD2	R11-NH2	-	-	-	30.67	-	-	-	-	-
D176-OD1	K51-NZ	-	-	-	24.37	-	-	29.57	28.17	30.06
D176-OD2	K51-NZ	-	-	-	25.07	-	-	27.87	27.17	28.17
180E-OE1	K30-NZ	22.27	20.77	24.87	22.67	-	-	20.87	24.27	-
180E-OE2	K30-NZ	22.37	22.97	22.27	22.87	-	-	20.27	25.67	-
