## Supplementary material for "Decoding Phospho-Regulation and Flanking Regions in Autophagy-Associated Short Linear Motifs: A Case Study of Optineurin-LC3B Interaction": Table S5

### Sheet: Sheet1
MUTATION	LC3B(1-120)-OPTN(158-191) rep.1 (kcal/mol)	LC3B(1-120)-OPTN(158-191) rep.2 (kcal/mol)	LC3B(1-120)-OPTN(158-191) rep.3 (kcal/mol)	LC3B(1-120)-p1_OPTN(158-191) rep.1 (kcal/mol)	LC3B(1-120)-p1_OPTN(158-191) rep.2 (kcal/mol)	LC3B(1-120)-p1_OPTN(158-191) rep.3 (kcal/mol)	LC3B(1-120)-p5_OPTN(158-191) rep.1 (kcal/mol)	LC3B(1-120)-p5_OPTN(158-191) rep.2 (kcal/mol)	LC3B(1-120)-p5_OPTN(158-191) rep.3 (kcal/mol)
I160G/A/F/W/S/Y/N/K/R/H	-	1.00-1.42	-	-	-	-	-	-	-
I160G/A/W/S/D/E/K/R	-	-	-	-	1.01-1.73	-	-	-	-
E163G	-	-	-	-	-	-	1.01(0.79)	-	1.15(0.71)
E163S	-	-	-	-	-	-	1.02(0.85)	-	1.01(0.77)
E163H	-	-	-	-	-	-	-	1.12(1.35)	-
E163T	-	-	-	-	-	-	1.10(0.77)	-	-
E163R	-	-	-	-	-	-	1.20(0.78)	-	-
L164G	-	-	-	-	-	-	-	1.15(0.58)	-
L166X(-V/I/M/F/W/P/R)	-	-	-	-	-	-	1.00-2.38	-	1.00-2.19
L166X(-I/M/F/R)	-	-	-	-	-	-	-	1.01-2.64	-
K167G/W/S/Y/D/E/H	-	-	-	-	-	-	1.10-1.50	-	-
K167G/A/S/T/C/Y/N/Q/D/E	-	-	-	-	-	-	-	1.02-1.74	-
K167G/A/F/W/P/S/T/Y/N/D/E/H	-	-	-	-	-	-	-	-	1.10-2.68
L168X(-I/M)	1.12-2.33	-	-	-	-	-	-	-	-
pS171X(-D/E)	-	-	-	-	-	-	1.05-1.70	-	-
pS171K	-	-	-	-	-	-	-	1.00(0.34)	-
pS171R	-	-	-	-	-	-	-	1.04(0.29)	-
pS174G	-	-	-	-	-	-	1.01(0.46)	-	-
pS174V	-	-	-	-	-	-	1.00(0.43)	-	-
pS174R	-	-	-	-	-	-	1.15(0.39)	-	-
E175X	-	-	-	-	-	1.01-2.20	-	-	-
E175X(-M/D)	1.13-1.67	1.29-2.14	-	1.20-2.75	-	-	1.12-2.08	-	-
E175X(-M/L/I/F/D/Y)	-	-	-	-	1.02-2.09	-	-	-	-
E175Y	-	-	-	-	-	-	-	1.01(0.66)	-
D176X	1.37-3.57	-	-	1.00-2.20	-	-	-	-	-
D176X(-M/N/E)	-	-	-	-	-	1.09-1.72	-	-	-
D176G/A/V/I/W/P/S/T/K/R/H	-	-	-	-	1.02-1.40	-	-	-	-
D176G/A/V/L/I/W/P/T/C/K/R/H	-	-	-	-	-	-	1.08-1.64	1.14-1.81	-
D176G/A/V/K/R	-	-	-	-	-	-	-	-	1.00-1.28
D176G	-	1.16(0.75)	-	-	-	-	-	-	-
D176R	-	1.11(0.92)	-	-	-	-	-	-	-
D176H	-	1.07(1.30)	-	-	-	-	-	-	-
pS177G/A/V/I/P/T/K/R/H	-	-	-	-	1.13-1.72	-	-	-	-
pS177G	-	-	-	-	-	-	1.17(0.45)	-	1.18(0.42)
pS177P	-	-	-	-	-	-	1.13(0.77)	1.17(0.82)	2.00(1.35)
pS177R	-	-	-	-	-	1.1(0.65)	1.21(0.40)	-	1.02(0.46)
F178X	-	-	-	-	-	1.00-5.31	1.00-5.48	-	1.03-5.16
F178X(-W)	1.03-5.40	1.00-5.75	-	-	-	-	-	-	-
F178X(-W/M)	-	-	1.27-5.31	-	1.16-5.38	-	-	1.09-5.40	-
F178X(-W/M/Y)	-	-	-	1.88-5.33	-	-	-	-	-
V179G/A/W/P/S/T/Y/N/K/R/H	1.07-2.50	-	-	-	-	-		-	1.00-2.77
V179G/A/F/W/P/S/T/C/Y/N/Q/K/R/H	-	1.08-2.49	-	-	1.07-2.93	1.04-2.28		-	-
V179G/A/P/S/R	-	-	1.03-2.44	-	-	-		-	-
V179G/A/P/S/T/N/R/H	-	-	-	1.03-1.94	-	-	1.08-2.63	1.03-2.45	-
E180G	-	1.01(0.46)	-	-	1.18(0.49)	-	-	-	1.00(0.35)
E180L	-1.05(0.47)	-	-	-	-	-	-	-1.05(0.62)	-
E180M	-1.02(0.59)	-	-	-	-	-	-	-	-
I181X(-L/M)	-	-	-	1.08-4.45	1.01-4.39	-	-	1.11-4.58	-
I181X(-L/M/F)	1.09-4.29	-	-	-	-	1.12-4.57	1.11-4.39	-	1.13-4.14
I181X(-L/V/M/F)	-	1.62-4.08	1.83-4.21	-	-	-	-	-	-
M183X(-L/I/F)	1.13-2.03	-	-	-	1.17-2.15	1.40-2.23	-		-
M183X(-L/F)	-	1.14-2.58	-	-	-	-	1.02-2.51	1.14-2.64	1.17-2.45
M183X(-L)	-	-	1.15-2.68	-	-	-	-	-	-
M183X(-L/I/F/W/Y)	-	-	-	1.19-2.18	-	-	-	-	-
G190F/W/Y/N/K/R/H	1.09-2.77	-	-	-	-	-	-	-	-
G190V/I/F/W/T/Y/N/D/R/H	-	-	-	-	-	-	1.02-1.77	-	-
G190F/W/Y/R/H	-	-	-	-	-	-	-	1.00-1.81	-
